# System-Specific Epigenetic Aging Signatures in Autistic Adults

**DOI:** 10.64898/2026.09.12.751174

**Authors:** Abigail Dickinson, Candace R. Lewis, Daniel H. Geschwind, Judith E. Carroll, Catherine Lord

**Affiliations:** Department of Psychiatry and Biobehavioral Sciences, Jane and Terry Semel Institute for Neuroscience and Human Behavior, David Geffen School of Medicine at UCLA, University of California, Los Angeles; Center for Autism Research and Treatment, Jane and Terry Semel Institute for Neuroscience and Human Behavior, University of California, Los Angeles; School of Life Sciences, Arizona State University; Department of Psychology, Arizona State University; Cousins Center for Psychoneuroimmunology, Jane and Terry Semel Institute for Neuroscience and Human Behavior, University of California, Los Angeles; Department of Education, School of Education and Information Studies, University of California, Los Angeles; Department of Neurology, David Geffen School of Medicine at UCLA, University of California, Los Angeles; Department of Human Genetics, David Geffen School of Medicine at UCLA, University of California, Los Angeles

**Author notes:** Correspondence concerning this article should be addressed to Abigail Dickinson, Department of Psychiatry and Biobehavioral Sciences, Semel Institute for Neuroscience and Human Behavior, University of California, Los Angeles, Los Angeles, CA, USA.

**Keywords:** autism, epigenetic aging, DNA methylation, SystemsAge, quality of life, psychosocial factors

## Abstract

**Background:** Autism is a lifelong neurodevelopmental condition, but the biological processes shaping aging are poorly understood. DNA methylation-based measures index physiological decline and mortality risk independently of chronological age. We tested whether biological aging differs in autistic adults, whether differences are system-specific, and which factors predict within-autism variation.

**Methods:** Saliva DNA methylation (Illumina EPIC) was assayed in 37 autistic adults (31 male, 6 female; mean age 29.8 years), followed from early childhood, spanning a broad ability range including intellectual disability, and 188 non-autistic adults from four public datasets, processed jointly. Fifteen measures were calculated: four global (Horvath, GrimAge, DunedinPACE, SystemsAge) and 11 system-specific SystemsAge subscores. Models adjusted for age, sex, and epithelial-cell proportion.

**Results:** Global aging measures did not differ between groups (all q > .34). However, autistic adults had higher Brain (β = 0.81), Blood (β = 0.65), and Liver SystemsAge (β = 0.58; all q < .01), with Brain and Blood robust across sensitivity analyses. Within autism, aging measures were unrelated to symptom severity, IQ, co-occurring diagnoses, or medication use. Instead, elevations were associated with psychosocial circumstances, including a lack of structured daytime activity, greater loneliness, and lower quality of life.

**Conclusions:** Differences in aging biology in autism appeared system-specific rather than global, with no evidence of generalized epigenetic age acceleration. This vulnerability appeared more closely tied to psychosocial factors than core clinical features. System-specific DNAm measures may therefore provide a more sensitive framework for identifying biological heterogeneity and potentially modifiable contributors to healthy aging in autistic adulthood.
