## Supplemental Table 4 for "System-Specific Epigenetic Aging Signatures in Autistic Adults"

### Sheet: Results
Clock	Beta	95% CI	P value	FDR q value	N_ctrl	N_autism	OutliersRemoved
Horvath Skin & Blood	0.11	-0.21, 0.43	.490	.919	185	37	3
GrimAge	0.50	0.04, 0.96	.034	.128	188	37	0
Dunedin PACE	-0.24	-1.14, 0.65	.593	.938	188	37	0
Systems Age	0.15	-0.64, 0.95	.702	.958	188	37	0
Blood	1.25	0.54, 1.97	< .001	.005	188	37	0
Brain	1.67	0.97, 2.36	< .001	< .001	188	37	0
Heart	0.20	-0.60, 0.99	.625	.938	188	37	0
Hormone	0.01	-0.73, 0.75	.983	.983	188	37	0
Immune	0.02	-0.69, 0.73	.962	.983	188	37	0
Inflammation	-0.03	-0.81, 0.75	.934	.983	188	37	0
Kidney	-0.06	-0.81, 0.69	.876	.983	187	37	1
Liver	0.36	-0.41, 1.13	.361	.773	188	37	0
Lung	-0.42	-1.18, 0.35	.283	.707	188	37	0
Metabolic	0.66	-0.06, 1.39	.073	.218	188	37	0
Musculoskeletal	-0.93	-1.74, -0.12	.025	.126	188	37	0
