## Supplemental Table 5 for "System-Specific Epigenetic Aging Signatures in Autistic Adults"

### Sheet: SupplementaryTable5_BMI
Supplementary Table 5. Associations between measured BMI and epigenetic measures
Measure	N	r	95% CI	P value	FDR q value
DNAm BMI	34	0.72	0.50, 0.85	< .001	< .001
Horvath Skin & Blood Clock	34	-0.16	-0.47, 0.19	0.37	0.494
GrimAge	34	0.22	-0.12, 0.52	0.205	0.364
DunedinPACE	34	0.46	0.14, 0.69	0.007	0.054
Systems Age	34	0.14	-0.21, 0.45	0.444	0.546
Brain (Systems Age)	34	0.41	0.08, 0.65	0.017	0.055
Heart (Systems Age)	34	0.19	-0.16, 0.50	0.274	0.424
Musculoskeletal (Systems Age)	34	0.23	-0.12, 0.53	0.196	0.364
Metabolic (Systems Age)	34	0.42	0.10, 0.67	0.013	0.055
Lung (Systems Age)	34	-0.07	-0.40, 0.28	0.698	0.698
Immune (Systems Age)	34	-0.08	-0.41, 0.26	0.64	0.698
Blood (Systems Age)	34	0.19	-0.16, 0.49	0.292	0.424
Inflammation (Systems Age)	34	0.36	0.03, 0.62	0.036	0.096
Kidney (Systems Age)	34	0.41	0.09, 0.66	0.015	0.055
Hormone (Systems Age)	34	-0.08	-0.40, 0.27	0.672	0.698
Liver (Systems Age)	34	0.31	-0.04, 0.58	0.079	0.18
Supplementary Table. Associations between DNAm BMI and epigenetic measures
Horvath Skin and Blood age	37	0.02	[-0.34, 0.37]	0.935	0.935
GrimAge	37	0.39	[0.04, 0.65]	0.031	0.047
DunedinPACE	37	0.75	[0.54, 0.87]	< .001	< .001
SystemsAge composite	37	0.44	[0.10, 0.68]	0.014	0.024
Brain SystemsAge	37	0.37	[0.02, 0.64]	0.039	0.054
Heart SystemsAge	37	0.46	[0.13, 0.70]	0.009	0.021
Musculoskeletal SystemsAge	37	0.55	[0.25, 0.76]	0.001	0.005
Metabolic SystemsAge	37	0.61	[0.33, 0.79]	< .001	0.002
Lung SystemsAge	37	0.29	[-0.08, 0.58]	0.119	0.149
Immune SystemsAge	37	-0.17	[-0.50, 0.19]	0.35	0.375
Blood SystemsAge	37	0.46	[0.12, 0.70]	0.01	0.021
Inflammation SystemsAge	37	0.6	[0.32, 0.79]	< .001	0.002
Kidney SystemsAge	37	0.44	[0.10, 0.68]	0.014	0.024
Hormone SystemsAge	37	0.18	[-0.18, 0.51]	0.32	0.369
Liver SystemsAge	37	0.52	[0.21, 0.74]	0.003	0.008
