## Supplemental Table 6 for "System-Specific Epigenetic Aging Signatures in Autistic Adults"

### Sheet: Supplementary table
Supplementary Table S6. Adjusted group differences in SystemsAge scores according to demographic and occupational characteristics within the autistic sample
Predictor	Contrast	SystemsAge measure	Main covariates					Main covariates + DNAm BMI
			n ref.	n comp.	Standardized β	95% CI	p	n ref.	n comp.	Standardized β	95% CI	p
Sex	Female (Reference Group) vs Male	Blood	6	31	0.13	[-1.09, 1.34]	0.835	6	31	0.06	[−0.95, 1.07]	0.905
		Brain	6	31	-1.30	[-2.48, −0.13]	0.031	6	31	-1.38	[-2.29, −0.46]	0.004
		Liver	6	31	−0.31	[-1.52, 0.90]	0.609	6	31	−0.40	[-1.28, 0.48]	0.362
		Metabolic	6	31	−0.04	[-1.45, 1.36]	0.951	6	31	−0.15	[-1.20, 0.90]	0.769
Race/ethnicity	Non-Hispanic White (Reference Group) vs Racially/ethnically minoritized	Blood	29	8	0.67	[−0.10, 1.43]	0.084	29	8	0.51	[−0.14, 1.16]	0.118
		Brain	29	8	1.25	[0.21, 2.29]	0.02	29	8	1.10	[0.08, 2.12]	0.035
		Liver	29	8	1.09	[0.39, 1.78]	0.003	29	8	0.87	[0.32, 1.43]	0.003
		Metabolic	29	8	0.62	[−0.30, 1.53]	0.179	29	8	0.32	[−0.38, 1.01]	0.36
Maternal education	Four-year degree or above (Reference Group) vs No four-year degree	Blood	24	12	−0.11	[−0.76, 0.54]	0.736	24	12	−0.24	[−0.77, 0.30]	0.373
		Brain	24	12	0.08	[−0.70, 0.87]	0.835	24	12	−0.06	[−0.76, 0.64]	0.867
		Liver	24	12	0.19	[−0.48, 0.86]	0.567	24	12	0.02	[−0.53, 0.57]	0.941
		Metabolic	24	12	0.15	[−0.63, 0.94]	0.692	24	12	−0.05	[−0.66, 0.55]	0.861
Occupied Groupings	Occupied (Reference Group) vs Not Occupied	Blood	32	5	0.85	[0.21, 1.49]	.011	32	5	0.54	[−0.09, 1.17]	.092
		Brain	32	5	1.76	[0.63, 2.89]	.003	32	5	1.68	[0.54, 2.81]	.005
		Liver	32	5	0.96	[−0.06, 1.97]	.064	32	5	0.63	[−0.43, 1.68]	.235
		Metabolic	32	5	1.15	[0.54, 1.75]	< .001	32	5	0.77	[0.21, 1.33]	.008
IQ Grouping	VIQ ≥ 70 (Reference Group) vs VIQ < 70	Blood	22	15	-0.38	[-0.94, 0.19]	0.181	22	15	-0.24	[-0.72, 0.24]	0.3174
		Brain	22	15	-0.22	[-0.97, 0.53]	0.5554	22	15	-0.04	[-0.72, 0.64]	0.8993
		Liver	22	15	-0.61	[-1.23, 0.001]	0.05019	22	15	-0.42	[-0.99, 0.16]	0.147
		Metabolic	22	15	-0.42	[-1.08, 0.25]	0.2073	22	15	-0.17	[-0.65, 0.31]	0.4796
Note. Main models adjusted for chronological age, sex, and estimated epithelial cell proportion; sex was omitted as a covariate when sex was the predictor. The final models additionally adjusted for DNAm BMI. CI = confidence interval; DNAm = DNA methylation; n comp. = comparison-group sample size; n ref. = reference-group sample size.
