## Supplemental Table 7 for "System-Specific Epigenetic Aging Signatures in Autistic Adults"

### Sheet: Supplementary table
Supplementary Table S7. Associations between co-occurring diagnoses and SystemsAge scores within the autistic sample
Co-occurring diagnosis	SystemsAge measure	Main covariates					Main covariates + DNAm BMI
		n absent	n present	Standardized β	95% CI	p	n absent	n present	Standardized β	95% CI	p
Mood/anxiety disorder	Blood	16	20	−0.23	[−0.76, 0.29]	0.375	16	20	−0.22	[−0.75, 0.30]	0.389
	Brain	16	20	0.02	[−0.65, 0.69]	0.943	16	20	0.03	[−0.60, 0.66]	0.919
	Liver	16	20	−0.41	[−0.99, 0.18]	0.166	16	20	−0.40	[−0.91, 0.12]	0.13
	Metabolic	16	20	−0.29	[−0.88, 0.31]	0.335	16	20	−0.27	[−0.77, 0.23]	0.272
ODD/ADHD	Blood	28	8	−0.35	[−1.00, 0.30]	0.284	28	8	−0.31	[−0.92, 0.29]	0.297
	Brain	28	8	0.29	[−0.72, 1.29]	0.564	28	8	0.32	[−0.73, 1.38]	0.533
	Liver	28	8	−0.46	[−1.37, 0.45]	0.313	28	8	−0.41	[−1.16, 0.34]	0.272
	Metabolic	28	8	−0.42	[−1.29, 0.45]	0.336	28	8	−0.36	[−1.02, 0.30]	0.273
Epilepsy/seizures	Blood	31	5	0.40	[−0.53, 1.34]	0.383	31	5	0.57	[−0.49, 1.63]	0.282
	Brain	31	5	0.37	[−0.46, 1.21]	0.368	31	5	0.55	[−0.36, 1.46]	0.227
	Liver	31	5	0.06	[−0.78, 0.90]	0.888	31	5	0.27	[−0.85, 1.39]	0.624
	Metabolic	31	5	0.24	[−0.60, 1.08]	0.566	31	5	0.49	[−0.31, 1.29]	0.219
Other physical health condition	Blood	23	13	0.24	[−0.34, 0.82]	0.41	23	13	0.01	[−0.47, 0.48]	0.976
	Brain	23	13	0.20	[−0.47, 0.87]	0.543	23	13	−0.05	[−0.71, 0.60]	0.868
	Liver	23	13	0.08	[−0.57, 0.74]	0.793	23	13	−0.28	[−0.85, 0.30]	0.334
	Metabolic	23	13	0.69	[0.10, 1.28]	0.024	23	13	0.36	[−0.21, 0.92]	0.207
Note. Standardized β values represent differences in SystemsAge scores between participants with and without each included co-occurring diagnosis, expressed in standard deviation units. Positive values indicate higher scores among participants with the diagnosis. Participants with at least one eligible DX2 visit were coded as having a diagnosis when the corresponding code was recorded at any elig…
