## Supplemental Table 8 for "System-Specific Epigenetic Aging Signatures in Autistic Adults"

### Sheet: Supplementary table
Supplementary Table S8. Associations between adult medication exposure and SystemsAge scores within the autistic sample
Medication exposure	SystemsAge measure	Main covariates					Main covariates + DNAm BMI
		n no	n yes	Standardized β	95% CI	p	n no	n yes	Standardized β	95% CI	p
Any neuroactive medication	Blood	12	24	−0.07	[−0.54, 0.41]	0.867	12	24	−0.06	[−0.51, 0.39]	0.779
	Brain	12	24	0.27	[−0.37, 0.92]	0.502	12	24	0.28	[−0.31, 0.87]	0.338
	Liver	12	24	−0.39	[−0.95, 0.18]	0.269	12	24	−0.38	[−0.86, 0.11]	0.122
	Metabolic	12	24	−0.27	[−0.83, 0.29]	0.446	12	24	−0.26	[−0.74, 0.22]	0.285
Antipsychotic	Blood	30	6	−0.31	[−0.91, 0.29]	0.614	30	6	−0.11	[−0.62, 0.39]	0.65
	Brain	30	6	−0.06	[−0.88, 0.75]	0.955	30	6	0.16	[−0.48, 0.80]	0.611
	Liver	30	6	−0.64	[−1.48, 0.20]	0.858	30	6	−0.38	[−1.12, 0.37]	0.311
	Metabolic	30	6	−0.35	[−1.19, 0.49]	0.862	30	6	−0.02	[−0.60, 0.57]	0.949
Antidepressant	Blood	26	10	−0.03	[−0.81, 0.76]	0.422	26	10	0.02	[−0.61, 0.66]	0.942
	Brain	26	10	−0.15	[−0.86, 0.56]	0.922	26	10	−0.10	[−0.74, 0.55]	0.763
	Liver	26	10	−0.31	[−1.17, 0.56]	0.258	26	10	−0.24	[−0.84, 0.36]	0.415
	Metabolic	26	10	−0.25	[−1.29, 0.78]	0.373	26	10	−0.17	[−0.93, 0.58]	0.639
Anxiolytic/sedative	Blood	29	7	−0.44	[−1.48, 0.59]	0.77	29	7	−0.34	[−1.19, 0.51]	0.42
	Brain	29	7	−0.33	[−1.17, 0.51]	0.809	29	7	−0.21	[−0.91, 0.48]	0.532
	Liver	29	7	−0.46	[−1.56, 0.65]	0.796	29	7	−0.31	[−1.10, 0.49]	0.434
	Metabolic	29	7	−0.92	[−2.16, 0.32]	0.32	29	7	−0.76	[−1.71, 0.20]	0.115
Anticonvulsant/mood stabilizer	Blood	30	6	0.19	[−0.55, 0.93]	0.677	30	6	0.32	[−0.53, 1.17]	0.45
	Brain	30	6	0.32	[−0.46, 1.10]	0.979	30	6	0.47	[−0.35, 1.28]	0.251
	Liver	30	6	0.13	[−0.57, 0.83]	0.868	30	6	0.31	[−0.58, 1.20]	0.486
	Metabolic	30	6	0.18	[−0.48, 0.84]	0.619	30	6	0.39	[−0.40, 1.17]	0.321
Note. Standardized β values represent differences in SystemsAge scores between participants with and without recorded adult exposure to each medication class, expressed in standard deviation units. Positive values indicate higher scores among medication-exposed participants. Medication exposure was defined as any record of use after age 18. Main models adjusted for chronological age, sex, and est…
