## Supplemental Table 9 for "System-Specific Epigenetic Aging Signatures in Autistic Adults"

### Sheet: Supplementary table
Supplementary Table S9. Associations between IQ and ADOS-2 scores and SystemsAge measures within the autistic sample
Predictor	SystemsAge measure	Main covariates				Main covariates + DNAm BMI
		n	Standardized β	95% CI	p	n	Standardized β	95% CI	p
ADOS
Total CSS	Blood	37	−0.24	[−0.59, 0.11]	0.171	37	−0.28	[−0.63, 0.08]	.120
	Brain	37	0.06	[−0.26, 0.38]	0.694	37	0.02	[−0.27, 0.32]	.875
	Liver	37	−0.10	[−0.47, 0.27]	0.585	37	−0.15	[−0.52, 0.22]	.408
	Metabolic	37	−0.22	[−0.55, 0.12]	0.194	37	−0.28	[−0.59, 0.04]	.082
Social affect CSS	Blood	37	−0.24	[−0.57, 0.08]	0.139	37	−0.28	[−0.59, 0.03]	.077
	Brain	37	0.08	[−0.31, 0.47]	0.67	37	0.05	[−0.32, 0.41]	.800
	Liver	37	−0.11	[−0.46, 0.23]	0.515	37	−0.16	[−0.48, 0.16]	.313
	Metabolic	37	−0.25	[−0.58, 0.09]	0.141	37	−0.30	[−0.58, −0.03]	.030
Restricted/repetitive behavior CSS	Blood	37	0.04	[−0.40, 0.48]	0.849	37	−0.02	[−0.38, 0.35]	.932
	Brain	37	0.01	[−0.46, 0.47]	0.97	37	−0.06	[−0.42, 0.31]	.746
	Liver	37	0.06	[−0.38, 0.51]	0.778	37	−0.02	[−0.35, 0.31]	.907
	Metabolic	37	0.08	[−0.42, 0.58]	0.735	37	−0.01	[−0.38, 0.35]	.952
Cognitive Ability
Full-scale IQ	Blood	37	0.08	[−0.23, 0.39]	0.587	37	0.17	[−0.21, 0.54]	.370
	Brain	37	−0.29	[−0.63, 0.04]	0.083	37	−0.22	[−0.64, 0.20]	.288
	Liver	37	0.07	[−0.24, 0.39]	0.646	37	0.19	[−0.20, 0.57]	.330
	Metabolic	37	−0.06	[−0.45, 0.32]	0.748	37	0.08	[−0.36, 0.51]	.725
Verbal IQ	Blood	37	0.12	[−0.21, 0.44]	0.474	37	0.19	[−0.18, 0.56]	.306
	Brain	37	−0.23	[−0.59, 0.12]	0.194	37	−0.17	[−0.59, 0.26]	.429
	Liver	37	0.15	[−0.16, 0.46]	0.327	37	0.25	[−0.12, 0.63]	.172
	Metabolic	37	−0.00	[−0.40, 0.39]	0.985	37	0.12	[−0.30, 0.53]	.568
Nonverbal IQ	Blood	37	0.05	[−0.25, 0.34]	0.756	37	0.12	[−0.22, 0.46]	.490
	Brain	37	−0.26	[−0.62, 0.10]	0.15	37	−0.19	[−0.63, 0.25]	.387
	Liver	37	0.03	[−0.29, 0.34]	0.867	37	0.13	[−0.24, 0.50]	.476
	Metabolic	37	−0.09	[−0.45, 0.27]	0.625	37	0.04	[−0.37, 0.44]	.853
Note. Standardized β values represent the adjusted change in the epigenetic measure, expressed in standard deviation units, per 1-SD higher score on the relevant ADOS or IQ predictor. Positive values indicate higher epigenetic scores with higher predictor scores. The closest available assessment was used for each IQ measure (full-scale, verbal, and nonverbal IQ) and each ADOS-2 measure (total cal…
