## Supplemental Table 10 for "System-Specific Epigenetic Aging Signatures in Autistic Adults"

### Sheet: Supplementary table
Supplementary Table S10. Associations between psychosocial and epigenetic measures within the autistic sample
Respondent analysis: All available respondents, averaged within participant
Predictor	Epigenetic measure	Main covariates				Main covariates + DNAm BMI
		n	Standardized β	95% CI	p	n	Standardized β	95% CI	p
Who QOL Measures
Overall quality of life	Blood	28	−0.25	[−0.66, 0.15]	0.206	28	−0.08	[−0.52, 0.36]	0.71
	Brain	28	−0.44	[−0.81, −0.06]	0.024	28	−0.34	[−0.75, 0.08]	0.106
	Liver	28	−0.16	[−0.60, 0.29]	0.469	28	0.13	[−0.31, 0.58]	0.542
	Metabolic	28	−0.48	[−0.87, −0.09]	0.019	28	−0.21	[−0.67, 0.26]	0.364
Overall health	Blood	28	−0.20	[−0.71, 0.30]	0.412	28	−0.15	[−0.52, 0.22]	0.403
	Brain	28	−0.43	[−0.70, −0.17]	0.003	28	−0.39	[−0.60, −0.17]	0.001
	Liver	28	−0.16	[−0.67, 0.35]	0.524	28	−0.09	[−0.44, 0.26]	0.596
	Metabolic	28	−0.33	[−0.91, 0.25]	0.247	28	−0.25	[−0.68, 0.19]	0.25
Who QOL Measures (Only Informant Report)
Overall quality of life	Blood	24	−0.23	[−0.69, 0.23]	0.308	24	−0.09	[−0.59, 0.41]	0.706
	Brain	24	−0.37	[−0.73, −0.01]	0.047	24	−0.26	[−0.65, 0.13]	0.18
	Liver	24	−0.13	[−0.64, 0.38]	0.59	24	0.12	[−0.38, 0.62]	0.62
	Metabolic	24	−0.41	[−0.83, 0.02]	0.061	24	−0.15	[−0.55, 0.25]	0.443
Overall health	Blood	24	−0.32	[−0.95, 0.32]	0.309	24	−0.27	[−0.82, 0.28]	0.319
	Brain	24	−0.44	[−0.79, −0.09]	0.016	24	−0.39	[−0.66, −0.13]	0.006
	Liver	24	−0.23	[−0.92, 0.45]	0.486	24	−0.16	[−0.70, 0.37]	0.522
	Metabolic	24	−0.35	[−1.05, 0.36]	0.317	24	−0.26	[−0.71, 0.19]	0.247
Asher Loneliness
	Blood	16	0.54	[0.19, 0.88]	0.006	16	0.6	[0.15, 1.06]	0.015
	Brain	16	0.17	[−0.34, 0.68]	0.47	16	0.02	[−0.64, 0.68]	0.938
	Liver	16	0.35	[−0.08, 0.79]	0.101	16	0.25	[−0.32, 0.82]	0.353
	Metabolic	16	0.38	[−0.14, 0.90]	0.135	16	0.21	[−0.46, 0.88]	0.504
Note. Results shown are for all available respondents, averaged within participant. All eligible self- and informant-reported assessments were retained. When multiple assessments were available for a participant, scores were averaged separately for each quality-of-life measure. Standardized β values represent the adjusted change in the epigenetic measure, expressed in standard deviation units, pe…
